# ExtendAlign: the post-analysis tool to correct and improve the alignment of dissimilar short sequences

**DOI:** 10.1101/475707

**Authors:** Mariana Flores-Torres, Laura Gómez-Romero, Joshua I. Haase-Hernández, Israel Aguilar-Ordóñez, Hugo Tovar, S. Eréndira Avendaño-Vázquez, C. Fabián Flores-Jasso

## Abstract

In this work, we evaluated several tools used for the alignment of short sequences and found that most aligners execute reasonably well for identical sequences, whereas a variety of alignment errors emerge for dissimilar ones. Since alignments are essential in computational biology, we developed ExtendAlign, a post-analysis tool that corrects these errors and improves the alignment of dissimilar short sequences. We used simulated and biological data to show that ExtendAlign outperforms the other aligners in most metrics tested. ExtendAlign is useful for pinpointing the identity percentage for alignments of short sequences in the range of ∼35–50% similarity.
