## Supplementary material for "ExtendAlign: the post-analysis tool to correct and improve the alignment of dissimilar short sequences": Table 1

### Sheet: Hoja 1
Table 1. Alignment performance of short sequences with commonly used aligners
	Bowtie		Bowtie2		BWA		BWA-MEM		BLASTn		BLASTn-short		Needle
Performance metrics	Default	Permissive	Default	Permissive	Default	Permissive	Default	Permissive	Default	Permissive	Default	Permissive	Default	Permissive
Recall/ sensitivity	0.96	0.95	0.97	0.83	0.95	0.86	–	0.62	0.23	0.26	0.07	0.26	0.68	NA
1-specificity	0.003	0.005	0.0008	0.04	0.003	0.02	–	0.002	0.001	0.001	0.0002	0.001	0.79	NA
Precision	0.97	0.96	0.98	0.85	0.96	0.88	–	0.81	0.97	0.98	0.99	0.98	0.03	NA
Number of total hits	2,498	3,669	1,232	12,098,129	2,563	7,240	0	344,397	32,999	4,715,796	128,925	4,715,796	8,500	NA
Number of sequences with at least one hit	2,498	3,660	1,232	8,500	2,563	7,240	0	8,500	8,391	8,500	8,500	8,500	8,500	NA
Number of True Positive hits	2,410	3,468	1,209	6,104	2,448	1,493	0	6,461	5,743	7,202	6,454	7,202	7,038	NA
Recovery Rate	0.28	0.41	0.14	0.72	0.29	0.18	0	0.76	0.68	0.85	0.76	0.85	0.83	NA
