## Supplementary material for "ExtendAlign: the post-analysis tool to correct and improve the alignment of dissimilar short sequences": Table 2

### Sheet: Hoja 1
	ExtendAlign
Performance metrics	Default	Permissive
Recall/ sensitivity	0.90	0.92
1-specificity	0.03	0.04
Precision	0.91	0.91
Number of hits	687,079	4,715,796
Number of sequences with at least one hit	8,500	8,500
Number of True Positive hits	6,276	7,202
Recovery Rate	0.74	0.85
