## Supplementary material for "ExtendAlign: the post-analysis tool to correct and improve the alignment of dissimilar short sequences": Suppl. Table 1

### Sheet: Table-1.EA-benchmark
Supplementary Table 1. Recommended use and features of aligners commonly employed for the alignment of short sequences.
	Bowtie	Bowtie2	BWA	BWA-MEM	BLASTn	BLASTn-short	Needle	ExtendAlign
Local, end-to-end alignment	❌	❌	✓	✓	❌	❌	❌	✓
Alignment report based on	Query	Query	Query	Query	Query	Query	Longest overlap (query + subject)	Query
Pairwise alignment in parallel	✓	❌	✓	✓	✓	✓	❌	✓
Multiple hits per subject sequences	✓	❌	✓	✓	✓	✓	❌	✓
Reports percentage of similarity	❌	❌	❌	❌	✓	✓	✓	✓
Minimum seed size	5 nt (28 nt default)	5 nt (20 nt default)	25 nt	19 nt	11 nt	7 nt	NA	7 nt (default), customizable
Allows imperfect seed	✓	✓	✓	✓	❌	❌	NA	✓
Recommended minimum query size	30–1,024 nt range	50 nt	35 nt	70 nt	50 nt	7–50 nt range	NA	8 nt (default)
Recommended use	For the alignment of large sets of short DNA sequences to large genomes	For the alignment of long DNA sequences (above 50 nt) to large genomes	For mapping low- divergent sequences against a large reference genome	For mapping low- divergent sequences against a large reference genome	For inter-species comparisons	For inter-species comparisons. Optimized for sequences shorter than 50 nt	For alignment of closely related sequences	For pairwise alignment in parallel of highly dissimilar and similar to very short, and long sequences
NA = Not applicable
