## Supplementary material for "ExtendAlign: the post-analysis tool to correct and improve the alignment of dissimilar short sequences": Suppl. Table 2

### Sheet: Hoja 1
Supplementary Table 2. Number of total m/mm corrected by ExtendAlign
		HSe-BLASTn	HSe-BLASTn + ExtendAlign	Net correction / f.c.
matches	microRNAs vs genome	45,741,948	45,760,833	18,885 / 1
	microRNAs vs pre-microRNAs	476.745	548.518	71,773 / 1
mismatches	microRNAs vs genome	4,238,650	4,362,321	123,671 / 1
	microRNAs vs pre-microRNAs	48.952	389,650	340,698 / 8
	f.c. = fold-change

### Sheet: Conteo-R
GENOMA
summary(as.factor(genome$total_mismatch))				summary(genome$mismatch)				summary(as.factor(genome$X24_positive.blastn))				summary(as.factor(genome$X26_total.positive.EA))
mm	num ocurrencias	num final mm		mm	num ocurrencias	num final mm		match	num ocurrencias	num final match		match	num ocurrencias	num final match
0	2947	0		*	1361			0	1361	0		0	1361	0
1	50080	50080		0	17112	0		19	8283	157377		19	4521	85899
2	2101644	4203288		1	89397	89397		20	65390	1307800		20	56485	1129700
3	25521	76563		2	2074523	4149046		21	2087625	43840125		21	2097865	44055165
4	808	3232		3	55	165		22	18702	411444		22	21104	464288
5	79	395		4	5	20		23	1059	24357		23	1082	24886
6	12	72						24	15	360		24	17	408
7	1	7		summary(genome$gapopen)				25	9	225		25	9	225
16	8	128		mm	num ocurrencias	num final mm		26	7	182		26	7	182
17	58	986		*	1361			27	2	54		27	2	54
18	76	1368		0	2181070	0				45741924				45760807
19	84	1596		1	22	22
20	135	2700
21	299	6279				4238650
22	542	11924
23	124	2852
24	26	624
25	7	175
26	2	52
		4362321
PRECURSOR
summary(as.factor(precursor$total_mismatch))				summary(precursor$mismatch)				summary(as.factor(precursor$X24_positive.blastn))				summary(as.factor(precursor$X26_total.positive.EA))
mm	num ocurrencias	num final mm		mm	num ocurrencias	num final mm		match	num ocurrencias	num final match		match	num ocurrencias	num final match
0	465	0		*	1			0	1	0		0	1	0
1	221	221		0	17576	0		9	12419	111771		9	1292	11628
2	209	418		1	12729	12729		10	10870	108700		10	4128	41280
3	275	825		2	6700	13400		11	7196	79156		11	7517	82687
4	592	2368		3	3423	10269		12	4720	56640		12	9400	112800
5	1163	5815		4	1799	7196		13	2788	36244		13	8491	110383
6	2341	14046		5	736	3680		14	1804	25256		14	5773	80822
7	4239	29673		6	191	1146		15	1140	17100		15	3045	45675
8	6329	50632		7	24	168		16	586	9376		16	1450	23200
9	8028	72252						17	359	6103		17	601	10217
10	7680	76800		summary(precursor$gapopen)				18	259	4662		18	388	6984
11	5937	65307		gap	num ocurrencias	num final gap		19	209	3971		19	246	4674
12	3624	43488		*	1			20	191	3820		20	197	3940
13	1474	19162		0	42838	0		21	202	4242		21	210	4410
14	451	6314		1	316	316		22	333	7326		22	337	7414
15	103	1545		2	24	48		23	94	2162		23	94	2162
		388866				48952		24	8	192		24	9	216
										476721				548492
